# *Scaphoideus titanus* Ball feeding behaviour on three grapevine cultivars with different susceptibilities to Flavescence dorée

**DOI:** 10.1101/2021.11.25.470030

**Authors:** Matteo Ripamonti, Federico Maron, Daniele Cornara, Cristina Marzachì, Alberto Fereres, Domenico Bosco

**Author notes:** Environmental Research and Innovation Department (ERIN), Luxembourg Institute of Science and Technology (LIST), Esch-sur-Alzette, Luxembourg. Vit.En. Centro di Saggio, Calosso (AT), Italy. University of Berkeley, Department of Environmental Science, Policy, and Management, Berkeley, CA, USA.

## Abstract

*Scaphoideus titanus* (Ball) is a grapevine-feeder leafhopper, and the most important vector of Flavescence dorée of grapevine (FD), a disease associated with phytoplasmas belonging to ribosomal subgroups 16Sr-V–C and –D. FD is a major constraint to viticulture in several European countries and, so far, its control has relied on roguing of infected plants and insecticide applications against the vector. Detailed knowledge on different levels of the multifaceted phytoplasma-plant-vector relationship is required to envisage and explore more sustainable ways to control the disease spread. In the present work, *S. titanus* feeding behaviour was described on three grapevine cultivars: Barbera (susceptible to FD), Brachetto, and Moscato (tolerant to FD) using the Electrical Penetration Graph (EPG) technique. Interestingly, no differences were highlighted in the non-phloem feeding phases, thus suggesting that the tested cultivars have no major differences in the biochemical composition or structure of the leaf cuticle, epidermis or mesophyll, that can affect the first feeding activities. On the contrary, the results showed significant differences in leafhopper feeding behaviour in terms of the duration of the phloem feeding phase, longer on Barbera and shorter on Brachetto and Moscato, and of the frequency of interruption-salivation events inside the phloem, higher on Brachetto and Moscato. These findings indicate a possible preference for the Barbera cultivar, a better host for the leafhopper. *Scaphoideus titanus* feeding behaviour on Barbera correlates with an enhanced FDp transmission efficiency, thus explaining, at least in part, the higher susceptibility of this cultivar to FD. The mechanisms for the possible non-preference for Brachetto and Moscato are discussed, and an antixenosis is hypothesized. We propose that breeding for resistance against FD should take into account both plant traits associated with the response to the phytoplasmas and to the vector.
