## Supplementary File S3a for "*Scaphoideus titanus* Ball feeding behaviour on three grapevine cultivars with different susceptibilities to Flavescence dorée"

### Sheet: sheet 1
	quasiP.n_np	gamma.s_np	quasiP.n_Pr	gamma.s_Pr	gamma.s_C	gamma.s_G	quasiP.n_sE2	gamma.s_E2	gamma.s_notE	betareg.percprobtime_E2	betareg.percprobtime_G	betareg.E2index	gamma.mean_fr_Ninterrup	quasiP.n_Ninterrupt_E2	neg.bin.n_G	gamma.s_longestE2	betareg.percprobtime_C	inv.gau.s_2np	inv.gau.mean_E2	inv.gau.s_npto1stprobe
(Intercept)	2.40 ***	0.00 ***	2.38 ***	0.00 ***	0.00 ***	0.00 ***	0.62 **	0.00 ***	0.00 ***	0.27	-3.42 ***	0.60 *	102.60 ***	5.11 ***	2.20 ***	0.00 ***	-0.89 ***	0	0	0
	(0.16)	(0.00)	(0.16)	(0.00)	(0.00)	(0.00)	(0.18)	(0.00)	(0.00)	(0.23)	(0.35)	(0.31)	(13.07)	(0.15)	(0.30)	(0.00)	(0.24)	(0.00)	(0.00)	(0.00)
CultivarBrachetto	0.53 *	-0.00 *	0.54 *	0.00 *	-0.00 *	0	-0.31	0.00 *	-0.00 **	-1.37 ***	1.32 **	-0.61	-42.18 *	-0.76 **	1.97 ***	0.00 **	1.19 ***	0	0	-0.00
	(0.20)	(0.00)	(0.21)	(0.00)	(0.00)	(0.00)	(0.27)	(0.00)	(0.00)	(0.34)	(0.44)	(0.47)	(15.80)	(0.27)	(0.43)	(0.00)	(0.35)	(0.00)	(0.00)	(0.00)
CultivarMoscato	0.44 *	0	0.44 *	0	-0.00 **	0	-0.5	0.00 **	-0.00 **	-1.51 ***	1.08 *	-0.66	-44.91 **	-1.00 **	1.53 ***	0.00 ***	1.80 ***	0	0	-0.00
	(0.20)	(0.00)	(0.20)	(0.00)	(0.00)	(0.00)	(0.28)	(0.00)	(0.00)	(0.33)	(0.44)	(0.44)	(15.25)	(0.28)	(0.41)	(0.00)	(0.36)	(0.00)	(0.00)	(0.00)
Sexmale					0				-0.00 *		1.15 *		-34.81 *		1.65 ***		0.69 *
					(0.00)				(0.00)		(0.45)		(16.44)		(0.43)		(0.35)
CultivarBrachetto:Sexmale					0				0		-1.05		28.64		-1.66 **		-0.79
					(0.00)				(0.00)		(0.58)		(19.92)		(0.58)		(0.48)
CultivarMoscato:Sexmale					0				0		-0.77		27.2		-1.36 *		-1.15 *
					(0.00)				(0.00)		(0.57)		(19.18)		(0.57)		(0.49)
(phi)										4.52 ***	16.08 ***	1.85 ***					9.28 ***
										(0.91)	(3.60)	(0.36)					(1.91)
N	44	44	44	44	44	44	44	44	44	44	44	37	44	44	43	43	43	44	44	44
AIC		875.53		872.69	863.21	755.28		861.59	884.93	-26.53	-125.06	3.14	-323.88		412.06	790.81	-29.3	503.49	657.71	500.28
BIC		882.67		879.83	875.7	762.42		868.73	897.42	-19.39	-112.57	9.58	-311.4		424.39	797.86	-16.97	510.63	664.85	507.42
Pseudo R2	0.51	0.09	0.51	0.12	0.28	0.13	0.07	0.35	0.32	0.37	0.45	0.07	0	1	0.37	0.57	0.45	0	0.02	0
*** p < 0.001; ** p < 0.01; * p < 0.05.
GLM family legend: quasiP = quasi-Poisson; gamma = Gamma; betareg = betaregression (betareg package); neg.bin = negative-binomial (MASS package); inv.gau = inverse-Gaussian.
