## Supplementary File S3b for "*Scaphoideus titanus* Ball feeding behaviour on three grapevine cultivars with different susceptibilities to Flavescence dorée"

### Sheet: sheet 1
	quasiP.n_E2	gamma.t_1E2.exp	inv.gau.t_1sE2.exp	betareg.percNinterrup_E2	inv.gau.t_1st_sE2
(Intercept)	2.55 ***	0.00 ***	0.00 ***	-2.51 ***	0.00 ***
	(0.12)	(0.00)	(0.00)	(0.26)	(0.00)
CultivarBrachetto	0.19	-0.00 *	0.00 *	0.72 *	0.00 *
	(0.29)	(0.00)	(0.00)	(0.32)	(0.00)
CultivarMoscato	0.35	-0.00 *	0.00 *	0.96 **	0.00 *
	(0.21)	(0.00)	(0.00)	(0.31)	(0.00)
(phi)				9.57 ***
				(2.10)
N	44	44	44	44	44
AIC		877.55	908.25	-92.87	907.48
BIC		884.69	915.38	-85.73	914.62
Pseudo R2	0.27	0.18	0.19	0.31	0.2
Standard errors are heteroskedasticity robust. *** p < 0.001; ** p < 0.01; * p < 0.05.
